# A Fluorescence-Based, T5 Exonuclease-Amplified DNA Cleavage Assay for Discovering Bacterial DNA Gyrase Poisons

**DOI:** 10.1101/2023.10.16.562555

**Authors:** Matthew Dias, Trisha Chapagain, Fenfei Leng

## Abstract

Fluoroquinolones (FQs) are potent antibiotics of clinical significance, known for their unique mechanism of action as gyrase poisons, which stabilize gyrase-DNA cleavage complexes and convert gyrase into a DNA-damaging machinery. Unfortunately, FQ resistance has emerged, and these antibiotics can cause severe side effects. Therefore, discovering novel gyrase poisons with different chemical scaffolds is essential. The challenge lies in efficiently identifying them from compound libraries containing thousands or millions of drug-like compounds, as high-throughput screening (HTS) assays are currently unavailable. Here we report a novel fluorescence-based, T5 exonuclease-amplified DNA cleavage assay for gyrase poison discovery. This assay capitalizes on recent findings showing that multiple gyrase molecules can simultaneously bind to a plasmid DNA molecule, forming multiple gyrase-DNA cleavage complexes on the same plasmid. These gyrase-DNA cleavage complexes, stabilized by a gyrase poison, can be captured using sarkosyl. Proteinase K digestion results in producing small DNA fragments. T5 exonuclease, selectively digesting linear and nicked DNA, can fully digest the fragmented linear DNA molecules and, thus, “amplify” the decrease in fluorescence signal of the DNA cleavage products after SYBR Green staining. This fluorescence-based, T5 exonuclease-amplified DNA cleavage HTS assay is validated using a 50-compound library, making it suitable for screening large compound libraries.
