## Supplementary material for "A Fluorescence-Based, T5 Exonuclease-Amplified DNA Cleavage Assay for Discovering Bacterial DNA Gyrase Poisons": Table S1

### Sheet: 50 cpd raw numbers
Table S1. Raw data for 50 compound library screening
Compound	Fluorescent Intensity #1	Fluorescent Intensity #2	Mean Fluorescent Intensity	Standard deviation	SMILES	CID
novobiocin	10440	14678	12559	2996.72	CC1=C(C=CC2=C1OC(=O)C(=C2O)NC(=O)C3=CC(=C(C=C3)O)CC=C(C)C)OC4C(C(C(C(O4)(C)C)OC)OC(=O)N)O	54675769
levofloxacin	1417	974	1195.5	313.248	CC1COC2=C3N1C=C(C(=O)C3=CC(=C2N4CCN(CC4)C)F)C(=O)O	149096
ciprofloxacin	1236	910	1073	230.517	C1CC1N2C=C(C(=O)C3=CC(=C(C=C32)N4CCNCC4)F)C(=O)O	2764
oxolinic acid	1607	1239	1423	260.215	CCN1C=C(C(=O)C2=CC3=C(C=C21)OCO3)C(=O)O	4628
enrofloxacin	1402	1360	1381	29.6985	CCN1CCN(CC1)C2=C(C=C3C(=C2)N(C=C(C3=O)C(=O)O)C4CC4)F	71188
norfloxacin	1276	1020	1148	181.019	CCN1C=C(C(=O)C2=CC(=C(C=C21)N3CCNCC3)F)C(=O)O	4539
nalidixic acid	4041	5349	4695	924.896	CCN1C=C(C(=O)C2=C1N=C(C=C2)C)C(=O)O	4421
lomefloxacin	967	940	953.5	19.0919	CCN1C=C(C(=O)C2=CC(=C(C(=C21)F)N3CCNC(C3)C)F)C(=O)O	3948
suramin	5287	7152	6219.5	1318.75	CC1=C(C=C(C=C1)C(=O)NC2=C3C(=CC(=CC3=C(C=C2)S(=O)(=O)O)S(=O)(=O)O)S(=O)(=O)O)NC(=O)C4=CC(=CC=C4)NC(=O)NC5=CC=CC(=C5)C(=O)NC6=C(C=CC(=C6)C(=O)NC7=C8C(=CC(=CC8=C(C=C7)S(=O)(=O)O)S(=O)(=O)O)S(=O)(=O)O)C	5361
reserpine	8439	7797	8118	453.963	COC1C(CC2CN3CCC4=C(C3CC2C1C(=O)OC)NC5=C4C=CC(=C5)OC)OC(=O)C6=CC(=C(C(=C6)OC)OC)OC	5770
rifampicin	8717	6951	7834	1248.75	CC1C=CC=C(C(=O)NC2=C(C(=C3C(=C2O)C(=C(C4=C3C(=O)C(O4)(OC=CC(C(C(C(C(C(C1O)C)O)C)OC(=O)C)C)OC)C)C)O)O)C=NN5CCN(CC5)C)C	135398735
camptothecin	9196	8486	8841	502.046	CCC1(C2=C(COC1=O)C(=O)N3CC4=CC5=CC=CC=C5N=C4C3=C2)O	24360
topotecan	5838	5232	5535	428.507	CCC1(C2=C(COC1=O)C(=O)N3CC4=CC5=C(C=CC(=C5CN(C)C)O)N=C4C3=C2)O	60700
tyrphostin AG 537	8123	7583	7853	381.838	C1=CC(=C(C=C1C=C(C#N)C(=O)NCCCNC(=O)C(=CC2=CC(=C(C=C2)O)O)C#N)O)O	5329255
echinomycin	8332	9828	9080	1057.83	CC1C(=O)N(C2CSC(C(C(=O)N(C(C(=O)OCC(C(=O)N1)NC(=O)C3=NC4=CC=CC=C4N=C3)C(C)C)C)N(C(=O)C(NC(=O)C(COC(=O)C(N(C2=O)C)C(C)C)NC(=O)C5=NC6=CC=CC=C6N=C5)C)C)SC)C	3197
ampicillin	10742	8755	9748.5	1405.02	CC1(C(N2C(S1)C(C2=O)NC(=O)C(C3=CC=CC=C3)N)C(=O)O)C	6249
rotenone	7837	9818	8827.5	1400.78	CC(=C)C1CC2=C(O1)C=CC3=C2OC4COC5=CC(=C(C=C5C4C3=O)OC)OC	6758
polymyxin B sulfate salt	6067	10508	8287.5	3140.26	CCC(C)CCCCC(=O)NC(CCN)C(=O)NC(C(C)O)C(=O)NC(CCN)C(=O)NC1CCNC(=O)C(NC(=O)C(NC(=O)C(NC(=O)C(NC(=O)C(NC(=O)C(NC1=O)CCN)CC2=CC=CC=C2)CC(C)C)CCN)CCN)C(C)O	4868
L-tryptophan	12595	10673	11634	1359.06	C1=CC=C2C(=C1)C(=CN2)CC(C(=O)O)N	6305
pyridine	8664	10294	9479	1152.58	C1=CC=NC=C1	1049
spectinomycin	7472	11649	9560.5	2953.59	CC1CC(=O)C2(C(O1)OC3C(C(C(C(C3O2)NC)O)NC)O)O	15541
tertracycline	9594	9920	9757	230.517	CC1(C2CC3C(C(=O)C(=C(C3(C(=O)C2=C(C4=C1C=CC=C4O)O)O)O)C(=O)N)N(C)C)O	54675776
sulfanilamide	10634	10620	10627	9.89949	C1=CC(=CC=C1N)S(=O)(=O)N	5333
kanamycin	9267	10024	9645.5	535.28	C1C(C(C(C(C1N)OC2C(C(C(C(O2)CN)O)O)O)O)OC3C(C(C(C(O3)CO)O)N)O)N	6032
deoxyadenosine	4274	6701	5487.5	1716.15	C1C(C(OC1N2C=NC3=C(N=CN=C32)N)CO)O	13730
D-galactose	4111	6277	5194	1531.59	C(C1C(C(C(C(O1)O)O)O)O)O	6036
D-glucose	4444	5984	5214	1088.94	C(C1C(C(C(C(O1)O)O)O)O)O	5793
glycine	5450	6905	6177.5	1028.84	C(C(=O)O)N	750
L-arabinose	4824	7032	5928	1561.29	C1C(C(C(C(O1)O)O)O)O	439195
L-lysine	5067	6689	5878	1146.93	C(CCN)CC(C(=O)O)N	5962
vancomycin	7361	6582	6971.5	550.836	CC1C(C(CC(O1)OC2C(C(C(OC2OC3=C4C=C5C=C3OC6=C(C=C(C=C6)C(C(C(=O)NC(C(=O)NC5C(=O)NC7C8=CC(=C(C=C8)O)C9=C(C=C(C=C9O)O)C(NC(=O)C(C(C1=CC(=C(O4)C=C1)Cl)O)NC7=O)C(=O)O)CC(=O)N)NC(=O)C(CC(C)C)NC)O)Cl)CO)O)O)(C)N)O	14969
bacitracin	7743	6533	7138	855.599	CCC(C)C(C1=NC(CS1)C(=O)NC(CC(C)C)C(=O)NC(CCC(=O)O)C(=O)NC(C(C)CC)C(=O)NC(CCCCN)C(=O)NC(CCCN)C(=O)NC(C(C)CC)C(=O)NC(CC2=CC=CC=C2)C(=O)NC(CC3=CN=CN3)C(=O)NC(CC(=O)O)C(=O)NC(CC(=O)N)C(=O)O)N.C1=CC=C(C(=C1)C(=O)OCOC(=O)C2=CC=CC=C2O)O	11980094
etharcridine	7470	6233	6851.5	874.691	CCOC1=CC2=C(C3=C(C=C(C=C3)N)N=C2C=C1)N	2017
vitamin B1	8458	6561	7509.5	1341.38	CC1=C(SC=[N+]1CC2=C[NH+]=C(N=C2N)C)CCO.[Cl-].[Cl-]	135418510
imidazole	9023	7731	8377	913.582	C1=CN=CN1	795
chloroquine	10376	8002	9189	1678.67	CCN(CC)CCCC(C)NC1=C2C=CC(=CC2=NC=C1)Cl	2719
NSC 47384	8526	7341	7933.5	837.922	C1=CC2=C(C=C1S(=O)(=O)N)C(=O)C(=C(C2=O)Cl)N	240739
NSC 54278	9502	7208	8355	1622.1	CC1=CC2=C(N=C1C)N=C(N=C2SCC3=CC=CC=C3Cl)N	243964
NSC 108753	9358	8489	8923.5	614.476	CC1=CC2=C(C=C1)NCCC2=C(C#N)C#N	268501
NSC 116344	10770	8502	9636	1603.72	C1=CC=C(C=C1)C2=NN=C(C3=CC=CC=C32)NN	113169
NSC 116983	8282	10627	9454.5	1658.17	C1COCCN1C2=CC(=O)C(=O)C3=CC=CC=C32	272529
NSC 130785	8402	10853	9627.5	1733.12	C1=CC2=C(C(=CC(=O)C2=O)N)N=C1	279596
NSC 149044	7269	11063	9166	2682.76	C1=CC=C(C=C1)CNC2=NN=NC3=CC=CC=C32	288280
NSC 152030	9897	11565	10731	1179.45	CCCCCCCCCCCCNC1=NN=C(C2=CC=CC=C21)Cl	289778
NSC 174201	9393	9798	9595.5	286.378	C1=CC=C(C=C1)CCCNC2=NN=NC3=CC=CC=C32	300101
NSC 409146	9586	11424	10505	1299.66	C1C2=CC=CC=C2C(=O)NC1=O	349435
NSC 601986	9413	11665	10539	1592.4	C1=CC(=O)OC2=C(C3=C(C=CO3)C=C21)OCC(=O)O	353501
NSC 640205	9133	11021	10077	1335.02	CC1=CC=C(C=C1)C2=CC(=C(C(=O)N2)C#N)C3=CC=CO3	368866
NSC 668394	7055	16869	11962	6939.55	C1=CC2=C(C(=O)C(=CC2=O)NCCC3=CC(=C(C(=C3)Br)O)Br)N=C1	381594
NSC 97419	9266	15418	12342	4350.12	CCCCCCCCOC(=O)C1=CC(=C(C(=C1)O)O)O	61253
doxorubicin	2399	1489	1944	643.467	CC1C(C(CC(O1)OC2CC(CC3=C2C(=C4C(=C3O)C(=O)C5=C(C4=O)C(=CC=C5)OC)O)(C(=O)CO)O)N)O	443939
